# Predicting the effects of SNPs on transcription factor binding affinity

**DOI:** 10.1101/581306

**Authors:** Sierra S Nishizaki, Natalie Ng, Shengcheng Dong, Cody Morterud, Colten Williams, Alan P Boyle

## Abstract

GWAS have revealed that 88% of disease associated SNPs reside in noncoding regions. However, noncoding SNPs remain understudied, partly because they are challenging to prioritize for experimental validation. To address this deficiency, we developed the SNP effect matrix pipeline (SEMpl). SEMpl estimates transcription factor binding affinity by observing differences in ChIP-seq signal intensity for SNPs within functional transcription factor binding sites genome-wide. By cataloging the effects of every possible mutation within the transcription factor binding site motif, SEMpl can predict the consequences of SNPs to transcription factor binding. This knowledge can be used to identify potential disease-causing regulatory loci.
