## Supplemental Table 1 for "Predicting the effects of SNPs on transcription factor binding affinity"

### Sheet: Table 1
Transcription Factor Name	PWM	Run Name	Cell Type	ENCODE TF ChIP-seq dataset	T-test value		Cell type name	ENCODE cell type dataset
AhR	M00778.pwm	M00778	HepG2	https://www.encodeproject.org/files/ENCFF242PUG/	18.351		HepG2	wgEncodeOpenChromDnaseHepg2Pk.narrowPeak.gz
AhR=Arnt=HIF-1	M00976.pwm	M00976	HepG2	https://www.encodeproject.org/files/ENCFF242PUG/	14.2902		A549	https://www.encodeproject.org/files/ENCFF475BVB/@@download/ENCFF475BVB.bed.gz
alpha-CP1	M00687.pwm	M00687	HepG2	https://www.encodeproject.org/files/ENCFF978KHG/	7.35798		HEK293	https://www.encodeproject.org/files/ENCFF910QHN/@@download/ENCFF910QHN.bed.gz
AML1	M00751.pwm	M00751	K562	https://www.encodeproject.org/files/ENCFF750MSY/	5.29314		T47D	https://www.encodeproject.org/files/ENCFF289OZJ/@@download/ENCFF289OZJ.bed.gz
AML1a	M00271.pwm	M00271	K562	https://www.encodeproject.org/files/ENCFF750MSY/	1.2247		MCF-7	https://www.encodeproject.org/files/ENCFF753XBM/@@download/ENCFF753XBM.bed.gz
AP-1	M00926.pwm	M00926	HepG2	https://www.encodeproject.org/files/ENCFF653QPS/	26.0751		K562	https://www.encodeproject.org/files/ENCFF623AFX/@@download/ENCFF623AFX.bed.gz
AP-1	M00925.pwm	M00925	HepG2	https://www.encodeproject.org/files/ENCFF653QPS/	25.3107		GM12878	https://www.encodeproject.org/files/ENCFF097LEF/@@download/ENCFF097LEF.bed.gz
AP-1	M00174.pwm	M00174	HepG2	https://www.encodeproject.org/files/ENCFF653QPS/	24.5398		HeLa	https://www.encodeproject.org/files/ENCFF775GBM/@@download/ENCFF775GBM.bed.gz
AP-1	M00188.pwm	M00188	HepG2	https://www.encodeproject.org/files/ENCFF653QPS/	23.8943		H1-hESC	https://www.encodeproject.org/files/ENCFF807SXP/@@download/ENCFF807SXP.bed.gz
AP-1	M00173.pwm	M00173	HepG2	https://www.encodeproject.org/files/ENCFF653QPS/	23.6725
AP-1	M00172.pwm	M00172	HepG2	https://www.encodeproject.org/files/ENCFF653QPS/	22.9267
AREB6	M00415.pwm	M00415	HepG2	https://www.encodeproject.org/files/ENCFF000PTG/	16.1351
ARID3A	MA0151.1.pwm	MA0151.1	HepG2	https://www.encodeproject.org/files/ENCFF460WFF/	2.98026
Arnt	MA0004.1.pwm	MA0004.1	HepG2	https://www.encodeproject.org/files/ENCFF462UEP/	2.38642
Arnt::Ahr	MA0006.1.pwm	MA0006.1	HepG2	https://www.encodeproject.org/files/ENCFF462UEP/	0.606038
ATF1	M00691.pwm	M00691	HepG2	https://www.encodeproject.org/files/ENCFF022JFK/	23.3992
ATF2	M00040.pwm	M00040	HepG2	https://www.encodeproject.org/files/ENCFF927QKB/	15.7575
ATF2:c-Jun	M00041.pwm	M00041	HepG2	https://www.encodeproject.org/files/ENCFF927QKB/	8.24151
c-Myb	M00183.pwm	M00183	GM12878	https://www.encodeproject.org/files/ENCFF590FPG/	20.8649
c-Myc	M01154.pwm	M01154	HeLa	https://www.encodeproject.org/files/ENCFF928GRQ/	33.2922
c-Myc:Max	M00322.pwm	M00322	HeLa	https://www.encodeproject.org/files/ENCFF928GRQ/	33.4847
Cebpa	MA0102.1.pwm	MA0102.1	HepG2	https://www.encodeproject.org/files/ENCFF053XWU/	57.8804
CEBPA	MA0102.2.pwm	MA0102.2	HepG2	https://www.encodeproject.org/files/ENCFF053XWU/	57.086
Cebpa	MA0102.1.pwm	MA0102.1	HepG2	https://www.encodeproject.org/files/ENCFF053XWU/	56.2486
CREB	M00039.pwm	M00039	HepG2	https://www.encodeproject.org/files/ENCFF000PGP/	15.7575
CREB	M00917.pwm	M00917	HepG2	https://www.encodeproject.org/files/ENCFF000PGP/	14.7053
CREB	M00801.pwm	M00801	HepG2	https://www.encodeproject.org/files/ENCFF000PGP/	8.84338
CREB=ATF	M00981.pwm	M00981	HepG2	https://www.encodeproject.org/files/ENCFF000PGP/	14.1561
CREB1	MA0018.1.pwm	MA0018.1_A549	A549	https://www.encodeproject.org/files/ENCFF637ZNN/	44.879
CREB1	MA0018.1.pwm	MA0018.1_GM12878	GM12878	https://www.encodeproject.org/files/ENCFF000NUC/	29.8323
CREB1	MA0018.1.pwm	MA0018.1_MCF7	MCF-7	https://www.encodeproject.org/files/ENCFF452JXH/	19.8965
CREB1	MA0018.1.pwm	MA0018.1_H1-hESC	H1-hESC	https://www.encodeproject.org/files/ENCFF000ONG/	18.3032
CREB1	MA0018.1.pwm	MA0018.1_K562	K562	https://www.encodeproject.org/files/ENCFF000PXP/	14.4639
CREB1	MA0018.1.pwm	MA0018.1_HepG2	HepG2	https://www.encodeproject.org/files/ENCFF000PGR/	13.6671
CREB1	MA0018.2.pwm	MA0018.2	HepG2	https://www.encodeproject.org/files/ENCFF000PGP/	13.4453
CREB1	MA0018.1.pwm	MA0018.1	HepG2	https://www.encodeproject.org/files/ENCFF000PGP/	13.268
CREB3L1	CREB3L1_3.pwm	CREB3L1_3	K562	https://www.encodeproject.org/files/ENCFF404YGN/	5.16567
CREB3L1	CREB3L1_2.pwm	CREB3L1_2	K562	https://www.encodeproject.org/files/ENCFF404YGN/	4.87409
Dec 1-	BHLHB2_2.pwm	BHLHB2_K562	K562	https://www.encodeproject.org/files/ENCFF821DQQ/	37.6889
Dec 1-	BHLHB2_2.pwm	BHLHB2_GM12878	GM12878	https://www.encodeproject.org/files/ENCFF816QSI/	24.2559
Dec 1-	BHLHB2_2.pwm	BHLHB2_HepG2	HepG2	https://www.encodeproject.org/files/ENCFF316SOG/	19.3822
Dec 1-	BHLHB2_2.pwm	BHLHB2_HEK293	HEK293	https://www.encodeproject.org/files/ENCFF484IXS/	5.14926
E2F	M00919.pwm	M00919	HeLa	https://www.encodeproject.org/files/ENCFF000XCY/	27.7171
E2F	M00918.pwm	M00918	HeLa	https://www.encodeproject.org/files/ENCFF000XCY/	24.19
E2F	M00427.pwm	M00427	HeLa	https://www.encodeproject.org/files/ENCFF000XCY/	22.7844
E2F	M00803.pwm	M00803	HeLa	https://www.encodeproject.org/files/ENCFF000XCY/	21.2022
E2F-1	M00431.pwm	M00431	HeLa	https://www.encodeproject.org/files/ENCFF000XCY/	26.1253
E2F-1	M00940.pwm	M00940	HeLa	https://www.encodeproject.org/files/ENCFF000XCY/	25.174
E2F-1	M00939.pwm	M00939	HeLa	https://www.encodeproject.org/files/ENCFF000XCY/	21.7414
E2F-1	M00430.pwm	M00430	HeLa	https://www.encodeproject.org/files/ENCFF000XCY/	15.771
E2F-1	M00428.pwm	M00428	HeLa	https://www.encodeproject.org/files/ENCFF000XCY/	15.5266
E2F-1:DP-1	M00736.pwm	M00736	HeLa	https://www.encodeproject.org/files/ENCFF000XCY/	30.0738
E2F-1:DP-2	M00737.pwm	M00737	HeLa	https://www.encodeproject.org/files/ENCFF000XCY/	24.7209
E2F-4:DP-1	M00738.pwm	M00738	HeLa	https://www.encodeproject.org/files/ENCFF000XCY/	32.4333
E2F-4:DP-2	M00739.pwm	M00739	HeLa	https://www.encodeproject.org/files/ENCFF000XCY/	29.4725
E2F1	MA0024.1.pwm	MA0024.1_HeLa	HeLa	https://www.encodeproject.org/files/ENCFF000XCY/	37.1124
E2F1	MA0024.1.pwm	MA0024.1	HeLa	https://www.encodeproject.org/files/ENCFF000XCY/	37.0034
E2F1	M01250.pwm	M01250	HeLa	https://www.encodeproject.org/files/ENCFF000XCY/	28.4122
E2F1	M01251.pwm	M01251	HeLa	https://www.encodeproject.org/files/ENCFF000XCY/	27.2779
E2F1	MA0024.1.pwm	MA0024.1_MCF7	MCF-7	https://www.encodeproject.org/files/ENCFF000ZLB/	20.7923
E2F1	MA0024.1.pwm	MA0024.1_K562	K562	https://www.encodeproject.org/files/ENCFF803IRQ/	5.15053
E4F1	M00694.pwm	M00694	K562	https://www.encodeproject.org/files/ENCFF573MZM/	5.09819
EBF	M00977.pwm	M00977	GM12878	https://www.encodeproject.org/files/ENCFF286BVW/	39.6326
EBF1	MA0154.1.pwm	MA0154.1	GM12878	https://www.encodeproject.org/files/ENCFF286BVW/	36.9557
Egr	M00807.pwm	M00807	K562	https://www.encodeproject.org/files/ENCFF171SJU/	0.414304
Egr1	MA0162.1.pwm	MA0162.1	K562	https://www.encodeproject.org/files/ENCFF896IJF/	4.20454
EGR1	EGR1_1.pwm	EGR1_1	GM12878	https://www.encodeproject.org/files/ENCFF896IJF/	3.34587
Elf-1	M00746.pwm	M00746	HepG2	https://www.encodeproject.org/files/ENCFF027VTF/	36.3824
ELF1	ELF1_2.pwm	ELF1_2	HepG2	https://www.encodeproject.org/files/ENCFF027VTF/	36.0276
ELF1	M01266.pwm	M01266	HepG2	https://www.encodeproject.org/files/ENCFF027VTF/	8.60848
Elf3	Elf3_pwm_primary.pwm	Elf3_primary	HepG2	https://www.encodeproject.org/files/ENCFF950SNW/	24.0541
ELF4	ELF4_1.pwm	ELF4_1.2	K562	https://www.encodeproject.org/files/ENCFF132IPA/	15.7403
Elk-1	M00007.pwm	M00007	A549	https://www.encodeproject.org/files/ENCFF922MVA/	6.78054
ELK1	MA0028.1.pwm	MA0028.1	GM12878	https://www.encodeproject.org/files/ENCFF009GUG/	28.8411
ELK4	MA0076.1.pwm	MA0076.1	HeLa	https://www.encodeproject.org/files/ENCFF000XDZ/	56.5677
ESR1	ESR1_1.pwm	ESR1_T47D	T47D	https://www.encodeproject.org/files/ENCFF805AKL/	7.59733
Ets	M00971.pwm	M00971	HepG2	https://www.encodeproject.org/files/ENCFF300YPM/	1.90024
ETS1	MA0098.1.pwm	MA0098.1	HepG2	https://www.encodeproject.org/files/ENCFF300YPM/	2.47004
ETS2	M01207.pwm	M01207	K562	https://www.encodeproject.org/files/ENCFF363LIG/	2.30841
ETV6	ETV6_1.pwm	ETV6_1_K562	K562	https://www.encodeproject.org/files/ENCFF535TIU/	5.21756
ETV6	ETV6_1.pwm	ETV6_1_GM12878	GM12878	https://www.encodeproject.org/files/ENCFF654ZNL/	2.61373
FOS	MA0099.1.pwm	MA0099.1_GM12878	GM12878	https://www.encodeproject.org/files/ENCFF000VTD/	34.8175
FOS	MA0099.1.pwm	MA0099.1_MCF7	MCF-7	https://www.encodeproject.org/files/ENCFF000QML/	29.2216
FOS	MA0099.1.pwm	MA0099.1_HepG2	HepG2	https://www.encodeproject.org/files/ENCFF569LIJ/	28.7724
Fos	MA0099.1.pwm	MA0099.1	HeLa	https://www.encodeproject.org/files/ENCFF000XBQ/	25.0479
FOS	MA0099.1.pwm	MA0099.1_HeLa	HeLa	https://www.encodeproject.org/files/ENCFF000XBQ/	24.8541
FOS	MA0099.1.pwm	MA0099.1_A549	A549	https://www.encodeproject.org/files/ENCFF236LGQ/	13.0966
FOS	MA0099.1.pwm	MA0099.1_K562	K562	https://www.encodeproject.org/files/ENCFF000YIF/	8.26045
FOS	MA0099.1.pwm	MA0099.1_H1-hESC	H1-hESC	https://www.encodeproject.org/files/ENCFF336VBZ/	0.86114
FOXA1	MA0148.1.pwm	MA0148.1_T47D	T47D	https://www.encodeproject.org/files/ENCFF845PAS/	30.4596
FOXA1	MA0148.1.pwm	MA0148.1_HepG2.2	HepG2	https://www.encodeproject.org/files/ENCFF658RGX/	22.4747
FOXA1	MA0148.1.pwm	MA0148.1_HepG2.1	HepG2	https://www.encodeproject.org/files/ENCFF898FCL/	21.005
FOXA1	MA0148.1.pwm	MA0148.1_A549	A549	https://www.encodeproject.org/files/ENCFF699KBP/	16.4272
FOXA1	MA0148.1.pwm	MA0148.1_MCF-7	MCF-7	https://www.encodeproject.org/files/ENCFF723DLM/	4.20012
FOXA1	MA0148.1.pwm	MA0148.1_HEK293	HEK293	https://www.encodeproject.org/files/ENCFF240OUS/	1.79923
FOXA1	MA0148.1.pwm	MA0148.1_K562	K562	https://www.encodeproject.org/files/ENCFF916GEK/	1.60037
Foxa2	MA0047.1.pwm	MA0047.1	HepG2	https://www.encodeproject.org/files/ENCFF550ZLT/	10.6646
Foxa2	MA0047.2.pwm	MA0047.2	HepG2	https://www.encodeproject.org/files/ENCFF550ZLT/	9.92083
FOXJ2	FOXJ2_3.pwm	FOXJ2_3	K562	https://www.encodeproject.org/files/ENCFF300PFA/	4.04237
FOXM1	M00630.pwm	M00630	K562	https://www.encodeproject.org/files/ENCFF443CLI/	1.94075
GABPA	MA0062.1.pwm	MA0062.1	HepG2	https://www.encodeproject.org/files/ENCFF216FJB/	34.6727
GABPA	MA0062.2.pwm	MA0062.2	HepG2	https://www.encodeproject.org/files/ENCFF216FJB/	29.7918
Gabpa	Gabpa_pwm_secondary.pwm	Gabpa_secondary	HepG2	https://www.encodeproject.org/files/ENCFF216FJB/	27.9573
GATA	M00789.pwm	M00789	K562	https://www.encodeproject.org/files/ENCFF568NXU/	11.3286
GATA-1	M00347.pwm	M00347	K562	https://www.encodeproject.org/files/ENCFF568NXU/	21.624
GATA-1	M00346.pwm	M00346	K562	https://www.encodeproject.org/files/ENCFF568NXU/	19.5485
GATA-1	M00075.pwm	M00075	K562	https://www.encodeproject.org/files/ENCFF568NXU/	18.5602
GATA-2	M00348.pwm	M00348	K562	https://www.encodeproject.org/files/ENCFF543ZGZ/	22.7964
GATA-2	M00349.pwm	M00349	K562	https://www.encodeproject.org/files/ENCFF543ZGZ/	22.0701
GATA-2	M00076.pwm	M00076	K562	https://www.encodeproject.org/files/ENCFF543ZGZ/	21.2718
GATA-3	M00350.pwm	M00350	A549	https://www.encodeproject.org/files/ENCFF000NAZ/	5.87432
GATA-3	M00351.pwm	M00351	A549	https://www.encodeproject.org/files/ENCFF000NAZ/	5.59124
Gata1	MA0035.2.pwm	MA0035.2	K562	https://www.encodeproject.org/files/ENCFF568NXU/	20.0743
Gata1	MA0035.1.pwm	MA0035.1	K562	https://www.encodeproject.org/files/ENCFF568NXU/	10.6091
GATA3	MA0037.1.pwm	MA0037.1	A549	https://www.encodeproject.org/files/ENCFF000NAZ/	6.33589
GR	M00921.pwm	M00921	K562	https://www.encodeproject.org/files/ENCFF111HPF/	3.32097
HEB	M00698.pwm	M00698	HepG2	https://www.encodeproject.org/files/ENCFF729DXN/	2.58729
Hic1	Hic1_pwm_secondary.pwm	Hic1_secondary	HEK293	https://www.encodeproject.org/files/ENCFF027TGW/	0.856418
Hltf	MA0109.1.pwm	MA0109.1	K562	https://www.encodeproject.org/files/ENCFF575TLN/	7.51514
HNF3	M01012.pwm	M01012	HepG2	https://www.encodeproject.org/files/ENCFF198ORM/	21.6182
HNF3A	M01261.pwm	M01261	HepG2	https://www.encodeproject.org/files/ENCFF198ORM/	18.5298
HNF3alpha	M00724.pwm	M00724	HepG2	https://www.encodeproject.org/files/ENCFF198ORM/	20.348
HNF4	M01031.pwm	M01031	HepG2	https://www.encodeproject.org/files/ENCFF000XRS/	19.8408
HNF4	M01032.pwm	M01032	HepG2	https://www.encodeproject.org/files/ENCFF000XRS/	3.87111
HNF4=COUP	M00967.pwm	M00967	HepG2	https://www.encodeproject.org/files/ENCFF000XRS/	15.0907
HNF4A	MA0114.1.pwm	MA0114.1	HepG2	https://www.encodeproject.org/files/ENCFF000XRS/	19.5864
HSF1	M00146.pwm	M00146	HepG2	https://www.encodeproject.org/files/ENCFF000XRY/	2.73708
Ikaros	M01169.pwm	M01169	HepG2	https://www.encodeproject.org/files/ENCFF364HOZ/	0.686752
IRF	M00972.pwm	M00972	K562	https://www.encodeproject.org/files/ENCFF701ZUY/	1.72484
IRF-1	M00747.pwm	M00747	K562	https://www.encodeproject.org/files/ENCFF701ZUY/	1.38713
IRF1	MA0050.1.pwm	MA0050.1	K562	https://www.encodeproject.org/files/ENCFF876NQO/	1.84704
JUN	MA0099.2.pwm	MA0099.2_HeLa	HeLa	https://www.encodeproject.org/files/ENCFF000XCD/	26.7605
JUN	MA0099.2.pwm	MA0099.2_K562	K562	https://www.encodeproject.org/files/ENCFF916YPG/	20.7269
JUN	MA0099.2.pwm	MA0099.2_HepG2	HepG2	https://www.encodeproject.org/files/ENCFF653QPS/	19.5957
JUN	MA0099.2.pwm	MA0099.2_GM12878	GM12878	https://www.encodeproject.org/files/ENCFF000VXK/	17.8927
JUN	MA0099.2.pwm	MA0099.2_MCF7	MCF-7	https://www.encodeproject.org/files/ENCFF355MDC/	13.6936
JUN	MA0099.2.pwm	MA0099.2_H1-hESC	H1-hESC	https://www.encodeproject.org/files/ENCFF142VIU/	10.556
JUN	MA0099.2.pwm	MA0099.2_T47D	T47D	https://www.encodeproject.org/files/ENCFF441QXC/	7.31532
JUN	MA0099.2.pwm	MA0099.2_A549	A549	https://www.encodeproject.org/files/ENCFF333DJC/	7.0538
KAISO	M01119.pwm	M01119	HepG2	https://www.encodeproject.org/files/ENCFF333WDR/	19.0636
KLF14	KLF14_1.pwm	KLF14_1	HEK293	https://www.encodeproject.org/files/ENCFF368YRN/	11.024
Klf7	Klf7_pwm_primary.pwm	Klf7_primary	HEK293	https://www.encodeproject.org/files/ENCFF826JIA/	8.32454
LEF1	M01022.pwm	M01022	K562	https://www.encodeproject.org/files/ENCFF097ZER/	1.11429
LEF1	M00805.pwm	M00805	K562	https://www.encodeproject.org/files/ENCFF097ZER/	0.760963
LEF1=TCF1	M00978.pwm	M00978	K562	https://www.encodeproject.org/files/ENCFF097ZER/	1.29619
LRF	M01100.pwm	M01100	HepG2	https://www.encodeproject.org/files/ENCFF723SOG/	1.12323
Lyf-1	M00141.pwm	M00141	HepG2	https://www.encodeproject.org/files/ENCFF364HOZ/	1.00802
MAX	MA0058.1.pwm	MA0058.1	HepG2	https://www.encodeproject.org/files/ENCFF000PKP/	23.6168
MAZ	M00649.pwm	M00649	HepG2	https://www.encodeproject.org/files/ENCFF669PHP/	0.662503
MAZR	M00491.pwm	M00491	HEK293	https://www.encodeproject.org/files/ENCFF277HBR/	2.97946
MEF2A	MA0052.1.pwm	MA0052.1	K562	https://www.encodeproject.org/files/ENCFF057ZQD/	5.62661
Myb	MA0100.1.pwm	MA0100.1	GM12878	https://www.encodeproject.org/files/ENCFF590FPG/	21.9518
MYB	M00773.pwm	M00773	GM12878	https://www.encodeproject.org/files/ENCFF590FPG/	21.1478
MYB	M00913.pwm	M00913	GM12878	https://www.encodeproject.org/files/ENCFF590FPG/	21.1301
MYB	MA0100.1.pwm	MA0100.1_GM12878	GM12878	https://www.encodeproject.org/files/ENCFF683TWU/	19.689
MYB	MA0100.1.pwm	MA0100.1_K562	K562	https://www.encodeproject.org/files/ENCFF459FNH/	2.28
Myc	MA0147.1.pwm	MA0147.1_HeLa	HeLa	https://www.encodeproject.org/files/ENCFF928GRQ/	32.2319
Myc	MA0147.1.pwm	MA0147.1	HeLa	https://www.encodeproject.org/files/ENCFF928GRQ/	32.0505
Myc	MA0147.1.pwm	MA0147.1_H1-hESC	H1-hESC	https://www.encodeproject.org/files/ENCFF382BNY/	29.7771
Myc	M00799.pwm	M00799	HeLa	https://www.encodeproject.org/files/ENCFF928GRQ/	21.7462
Myc	MA0147.1.pwm	MA0147.1_MCF7	MCF-7	https://www.encodeproject.org/files/ENCFF999WNG/	17.2335
Myc	MA0147.1.pwm	MA0147.1_GM12878	GM12878	https://www.encodeproject.org/files/ENCFF000ROJ/	16.9606
Myc	MA0147.1.pwm	MA0147.1_A549	A549	https://www.encodeproject.org/files/ENCFF617MQS/	14.2949
Myc	MA0147.1.pwm	MA0147.1_K562	K562	https://www.encodeproject.org/files/ENCFF000YKY/	13.5707
MYC::MAX	MA0059.1.pwm	MA0059.1	HeLa	https://www.encodeproject.org/files/ENCFF928GRQ/	33.9932
MZF1	M00083.pwm	M00083	Hek293	https://www.encodeproject.org/files/ENCFF821UYQ/	1.2304
MZF1_5-13	MA0057.1.pwm	MA0057.1	Hek293	https://www.encodeproject.org/files/ENCFF821UYQ/	3.81494
NeuroD	M01288.pwm	M01288	K562	https://www.encodeproject.org/files/ENCFF462EED/	9.23933
NeuroD	M01287.pwm	M01287	K562	https://www.encodeproject.org/files/ENCFF462EED/	1.70386
NF-E2	M00037.pwm	M00037	GM12878	https://www.encodeproject.org/files/ENCFF561GWG/	0.975561
NF-kappaB	MA0061.1.pwm	MA0061.1	GM12878	https://www.encodeproject.org/files/ENCFF000VZM/	43.7138
NF-Y	M00185.pwm	M00185	HeLa	https://www.encodeproject.org/files/ENCFF000XIZ/	29.608
NFAT1	M01281.pwm	M01281	GM12878	https://www.encodeproject.org/files/ENCFF958GPJ/	1.76772
NFATC2	MA0152.1.pwm	MA0152.1	GM12878	https://www.encodeproject.org/files/ENCFF958GPJ/	0.679545
NFE2L2	MA0150.1.pwm	MA0150.1	HepG2	https://www.encodeproject.org/files/ENCFF192ENS/	3.83653
NFIC	MA0161.1.pwm	MA0161.1	GM12878	https://www.encodeproject.org/files/ENCFF676IPZ/	0.855323
NFIL3	MA0025.1.pwm	MA0025.1	HepG2	https://www.encodeproject.org/files/ENCFF219HSO/	36.8336
NFKB1	MA0105.1.pwm	MA0105.1	GM12878	https://www.encodeproject.org/files/ENCFF000VZM/	43.5543
NFKB1	MA0105.1.pwm	MA0105.1_GM12878	GM12878	https://www.encodeproject.org/files/ENCFF000VZM/	42.8703
NFKB1	MA0105.1.pwm	MA0105.1_GM12892	GM12878	https://www.encodeproject.org/files/ENCFF000WJG/	37.2777
NFKB1	MA0105.1.pwm	MA0105.1_GM18951	GM12878	https://www.encodeproject.org/files/ENCFF000WNT/	36.9687
NFKB1	MA0105.1.pwm	MA0105.1_GM19193	GM12878	https://www.encodeproject.org/files/ENCFF790UNB/	33.0209
NFKB1	MA0105.1.pwm	MA0105.1_GM19193.1	GM12878	https://www.encodeproject.org/files/ENCFF000WPU/	32.5452
NRF-1	M00652.pwm	M00652	HepG2	https://www.encodeproject.org/files/ENCFF126URE/	43.1424
Pax	M00808.pwm	M00808	GM12878	https://www.encodeproject.org/files/ENCFF236FIA/	0.885139
PEA3	M00655.pwm	M00655	HepG2	https://www.encodeproject.org/files/ENCFF140SDM/	27.5968
POU5F1	M01307.pwm	M01307	K562	https://www.encodeproject.org/files/ENCFF738HFH/	18.9832
PPARG	M01270.pwm	M01270	HepG2	https://www.encodeproject.org/files/ENCFF000XVV/	1.83302
PRDM1	PRDM1_1.pwm	PRDM1_1	HeLa	https://www.encodeproject.org/files/ENCFF000XKE/	2.62903
PU1	M01203.pwm	M01203	HepG2	https://www.encodeproject.org/files/ENCFF053XWU/	64.8395
PU.1	M00658.pwm	M00658	HepG2	https://www.encodeproject.org/files/ENCFF053XWU/	44.5187
Rb:E2F-1:DP-1	M00740.pwm	M00740	HeLa	https://www.encodeproject.org/files/ENCFF000XCY/	21.4639
RUNX1	MA0002.1.pwm	MA0002.1	K562	https://www.encodeproject.org/files/ENCFF750MSY/	8.92305
RUNX1	MA0002.2.pwm	MA0002.2	K562	https://www.encodeproject.org/files/ENCFF750MSY/	7.67414
RXRA	RXRA_1.pwm	RXRA_1	HepG2	https://www.encodeproject.org/files/ENCFF484TML/	9.65686
SF1	M00727.pwm	M00727	HepG2	https://www.encodeproject.org/files/ENCFF388TRD/	4.37759
SFPI1	Sfpi1_pwm_primary.pwm	SFPI1_primary	K562	https://www.encodeproject.org/files/ENCFF000QDW/	1.02295
SMAD	M00792.pwm	M00792	K562	https://www.encodeproject.org/files/ENCFF482EDG/	5.65991
SMAD	M00974.pwm	M00974	K562	https://www.encodeproject.org/files/ENCFF482EDG/	5.64808
Sox13	Sox13_pwm_secondary.pwm	Sox13_secondary	HepG2	https://www.encodeproject.org/files/ENCFF123GSL/	7.18364
SP1	MA0079.2.pwm	MA0079.2	HepG2	https://www.encodeproject.org/files/ENCFF388TRD/	16.8183
Sp1	M00933.pwm	M00933	HepG2	https://www.encodeproject.org/files/ENCFF388TRD/	14.9539
Sp1	M00932.pwm	M00932	HepG2	https://www.encodeproject.org/files/ENCFF388TRD/	5.20123
Sp1	M00196.pwm	M00196	HepG2	https://www.encodeproject.org/files/ENCFF388TRD/	5.00827
SP1	MA0079.1.pwm	MA0079.1	HepG2	https://www.encodeproject.org/files/ENCFF388TRD/	4.13299
Sp1	M00008.pwm	M00008	HepG2	https://www.encodeproject.org/files/ENCFF388TRD/	3.3994
Sp1	M00931.pwm	M00931	HepG2	https://www.encodeproject.org/files/ENCFF388TRD/	3.39607
SP1	M01303.pwm	M01303	HepG2	https://www.encodeproject.org/files/ENCFF388TRD/	3.30382
SPI-B	M01204.pwm	M01204	HepG2	https://www.encodeproject.org/files/ENCFF388TRD/	17.4955
SPI1	MA0080.1.pwm	MA0080.1_GM12878	GM12878	https://www.encodeproject.org/files/ENCFF000OBR/	1.01568
SPI1	MA0080.1.pwm	MA0080.1_K562	K562	https://www.encodeproject.org/files/ENCFF000QDV/	0.965278
SREBP	M01168.pwm	M01168	K562	https://www.encodeproject.org/files/ENCFF361WUX/	6.83133
SREBP	M00776.pwm	M00776	HepG2	https://www.encodeproject.org/files/ENCFF000XXR/	5.55539
SREBP-1	M00221.pwm	M00221	K562	https://www.encodeproject.org/files/ENCFF361WUX/	8.59264
SREBP-1	M00220.pwm	M00220	K562	https://www.encodeproject.org/files/ENCFF361WUX/	8.41854
SREBP-1	M00749.pwm	M00749	HepG2	https://www.encodeproject.org/files/ENCFF000XXR/	3.44972
SREBP2	M01177.pwm	M01177	K562	https://www.encodeproject.org/files/ENCFF361WUX/	11.1102
SRF	MA0083.1.pwm	MA0083.1	K562	https://www.encodeproject.org/files/ENCFF057ZQD/	8.10114
SRF	M01304.pwm	M01304	K562	https://www.encodeproject.org/files/ENCFF057ZQD/	8.00705
STAT1	MA0137.2.pwm	MA0137.2	HeLa	https://www.encodeproject.org/files/ENCFF000XLN/	8.10434
STAT1	MA0137.1.pwm	MA0137.1_GM12878	GM12878	https://www.encodeproject.org/files/ENCFF739DKT/	6.08032
STAT1	M00496.pwm	M00496	HeLa	https://www.encodeproject.org/files/ENCFF000XLN/	3.53651
STAT1	M00492.pwm	M00492	HeLa	https://www.encodeproject.org/files/ENCFF000XLN/	3.07634
STAT1	MA0137.1.pwm	MA0137.1_K562	K562	https://www.encodeproject.org/files/ENCFF922XOB/	2.96887
STAT1	MA0137.1.pwm	MA0137.1_HeLa	HeLa	https://www.encodeproject.org/files/ENCFF000XLN/	1.79008
STAT1:STAT1	M01212.pwm	M01212	HeLa	https://www.encodeproject.org/files/ENCFF000XLN/	8.06652
Stat3	MA0144.1.pwm	MA0144.1	HeLa	https://www.encodeproject.org/files/ENCFF000XLV/	6.82234
STAT3	M00497.pwm	M00497	HeLa	https://www.encodeproject.org/files/ENCFF000XLV/	2.65269
STAT5	M00499.pwm	M00499_K562	K562	https://www.encodeproject.org/files/ENCFF746KSV/	15.0992
STAT5	M00499.pwm	M00499_GM12878	GM12878	https://www.encodeproject.org/files/ENCFF829YPR/	8.37015
STAT5A	M00499.pwm	M00499	K562	https://www.encodeproject.org/files/ENCFF199ALJ/	16.0817
STAT5A	M00493.pwm	M00493	K562	https://www.encodeproject.org/files/ENCFF199ALJ/	15.7473
Tal-1alpha:E47	M00066.pwm	M00066	K562	https://www.encodeproject.org/files/ENCFF509LKA/	24.9119
Tal-1beta:E47	M00065.pwm	M00065	K562	https://www.encodeproject.org/files/ENCFF509LKA/	25.4583
Tal-1beta:ITF-2	M00070.pwm	M00070	K562	https://www.encodeproject.org/files/ENCFF509LKA/	25.2398
TAL1	M00993.pwm	M00993	K562	https://www.encodeproject.org/files/ENCFF509LKA/	22.3329
TAL1::TCF3	MA0091.1.pwm	MA0091.1	K562	https://www.encodeproject.org/files/ENCFF509LKA/	25.2093
TBP	MA0108.1.pwm	MA0108.1	HepG2	https://www.encodeproject.org/files/ENCFF113DEU/	8.81365
TBP	M00471.pwm	M00471	HepG2	https://www.encodeproject.org/files/ENCFF113DEU/	5.0285
TBP	M00980.pwm	M00980	HepG2	https://www.encodeproject.org/files/ENCFF113DEU/	1.933
TBX3	TBX5_1.pwm	TBX3	HepG2	https://www.encodeproject.org/files/ENCFF949MMJ/	1.08412
TCF7	Tcf7_pwm_primary.pwm	TCF7_primary	K562	https://www.encodeproject.org/files/ENCFF667OHN/	2.85155
TCF7L2	Tcf7l2_pwm_primary.pwm	TCF7L2_primary	HepG2	https://www.encodeproject.org/files/ENCFF000XYZ/	4.62765
TCF7L2	Tcf7l2_pwm_secondary.pwm	TCF7L2.2	HepG2	https://www.encodeproject.org/files/ENCFF000XYZ/	4.55722
TCF7L2	Tcf7l2_pwm_primary.pwm	TCF7L2.1	HepG2	https://www.encodeproject.org/files/ENCFF000XYZ/	4.50615
TFAP2E	M00915.pwm	M00915	HeLa	https://www.encodeproject.org/files/ENCFF000WZF/	19.1586
TFAP2E	M00189.pwm	M00189	HeLa	https://www.encodeproject.org/files/ENCFF000WZF/	15.1928
TFE	M01029.pwm	M01029	HepG2	https://www.encodeproject.org/files/ENCFF066LAP/	17.3443
TGIF	M00418.pwm	M00418	HepG2	https://www.encodeproject.org/files/ENCFF471AEV/	5.05331
USF	M00187.pwm	M00187	HepG2	https://www.encodeproject.org/files/ENCFF697UHP/	34.8819
USF1	MA0093.1.pwm	MA0093.1	HepG2	https://www.encodeproject.org/files/ENCFF697UHP/	23.4981
YY1	M00793.pwm	M00793	HepG2	https://www.encodeproject.org/files/ENCFF535TYX/	8.01328
YY1	MA0095.1.pwm	MA0095.1	HepG2	https://www.encodeproject.org/files/ENCFF535TYX/	7.12993
ZABC1	M01306.pwm	M01306	GM12878	https://www.encodeproject.org/files/ENCFF807UJN/	2.8438
ZBTB7B	Zbtb7b_pwm_primary.pwm	ZBTB7B_primary	MCF-7	https://www.encodeproject.org/files/ENCFF788MLC/	1.04476
ZEB1	MA0103.1.pwm	MA0103.1	HepG2	https://www.encodeproject.org/files/ENCFF000PTG/	1.98169
ZFP740	Zfp740_pwm_primary.pwm	ZFP740_primary	K562	https://www.encodeproject.org/files/ENCFF068VWL/	1.50398
ZNF740	ZNF740_2.pwm	ZNF740_secondary	K562	https://www.encodeproject.org/files/ENCFF068VWL/	0.647022
ZSCAN4	Zscan4_pwm_secondary.pwm	ZSCAN4_secondary	Hek293	https://www.encodeproject.org/files/ENCFF485WHZ/	11.9737
